# Fast and ultra-sensitive glycoform analysis by supercritical fluid chromatography-tandem mass spectrometry

**DOI:** 10.1101/2021.09.30.462681

**Authors:** Yoshimi Haga, Masaki Yamada, Risa Fujii, Naomi Saichi, Takashi Yokokawa, Toshihiro Hama, Yoshihiro Hayakawa, Koji Ueda

## Abstract

Therapeutic monoclonal antibodies (mAbs) are currently the largest and fastest growing category of biopharmaceuticals. Glycosylation of mAbs has a significant impact on their effector functions, as well as on their safety and pharmacokinetics. Heterogeneity of glycoforms is affected by various factors such as the producing cells and cell culture process. Therefore, accurate glycoform characterization is essential for drug design, process optimization, manufacturing, and quality control of therapeutic mAbs. In this study, we developed a fast, quantitative, and highly sensitive analytical platform for mAb glycan profiling by supercritical fluid chromatography-tandem mass spectrometry (SFC-MS/MS). An 8-minute analysis of bevacizumab, nivolumab, ramucirumab, rituximab, and trastuzumab by SFC-MS detected a total of 102 glycoforms, with a detection limit of 5 attomole. The dynamic range of glycan abundance was over 6 orders of magnitude for bevacizumab analysis by SFC-MS, compared to 3 orders of magnitude for conventional fluorescence HPLC analysis. This method revealed the glycan profile characteristics and lot-to-lot heterogeneity of various therapeutic mAbs. We were also able to detect a series of structural variations in pharmacologically important glycan structures. SFC-MS-based glycoform profiling method will provide an ideal platform for in-depth analysis of precise glycan structure and abundance.
