## Supplementary Tables for "Fast and ultra-sensitive glycoform analysis by supercritical fluid chromatography-tandem mass spectrometry"

### Sheet: Table S1
Table S-1. Masses and identities of acetylated glycan-derived fragment ions
Nominal mass	Monoisotopic mass	Formula	Composition
150	150.055	[C8H8NO2]+	[HexNAc-3H2O]+
168	168.066	[C8H10NO3]+	[HexNAc-2H2O]+
169	169.05	[C8H9O4]+	[Hex+Ac-2H2O]+
210	210.077	[C10H12NO4]+	[HexNAc+Ac-2H2O]+
273	273.097	[C12H17O7]+	[Fucose+3Ac]+
330	300.119	[C14H20NO8]+	[HexNAc+3Ac]+
331	331.103	[C14H19O9]+	[Hex+4Ac]+
400	400.124	[C17H22NO10]+	[Neu5Ac+3Ac-H2O]+
460	460.146	[C19H26NO12]+	[Neu5Ac+4Ac]+

### Sheet: Table S2
Table S-2. MRM parameters for quantificaion of antubody drug glycoforms
Glycan ID	Adduct	precursor ion Q1 (m/z)	product ion Q3 (m/z)	CE (eV)
23000	H+NH4	779.76	210.1	21
24000	H+NH4	923.81	210.1	25
25000	H+NH4	1067.85	210.1	30
26000	H+NH4	1211.89	210.1	34
27000	H+NH4	1355.93	210.1	39
28000	H+NH4	1499.97	210.1	43
29000	H+NH4	1644.02	210.1	48
33000	2H	914.8	210.1	25
33100	2H	1029.84	210.1	29
34000	2H	1058.84	210.1	30
34010	2H	1267.41	210.1	36
34001	2H	1296.41	210.1	37
34100	2H	1173.88	210.1	36
34110	2H	1382.45	210.1	42
34101	2H	1411.45	210.1	43
35000	2H	1202.88	210.1	34
35010	2H	1411.45	210.1	40
35001	2H	1440.45	210.1	41
35100	2H	1317.92	210.1	41
35110	3H	1017.99	210.1	32
35101	3H	1037.33	210.1	32
36000	2H	1346.93	210.1	38
36010	3H	1037.33	210.1	29
36001	3H	1056.66	210.1	29
36100	2H	1461.97	210.1	45
36110	3H	1114.02	210.1	35
36101	3H	1133.36	210.1	35
43000	2H	1058.35	210.1	30
43100	2H	1173.39	210.1	36
44000	2H	1202.39	210.1	34
44010	2H	1410.96	210.1	40
44001	2H	1439.96	210.1	41
44100	2H	1317.43	210.1	41
44110	3H	1017.67	210.1	32
44101	3H	1037	210.1	32
44200	2H	1432.47	210.1	44
44210	3H	1094.36	210.1	34
44201	3H	1113.69	210.1	35
45000	2H	1346.44	210.1	38
45010	3H	1037	210.1	29
45001	3H	1056.34	210.1	29
45020	3H	1176.04	210.1	33
45011	3H	1195.38	210.1	34
45002	3H	1214.71	210.1	34
45100	2H	1461.47	210.1	45
45110	3H	1113.69	210.1	35
45101	3H	1133.03	210.1	35
45120	3H	1252.74	210.1	39
45111	3H	1272.07	210.1	39
45102	3H	1291.41	210.1	40
45200	3H	1051.35	210.1	33
45210	3H	1190.39	210.1	37
45201	3H	1209.72	210.1	37
46000	2H	1490.48	210.1	43
46010	3H	1133.03	210.1	32
46001	3H	1152.36	210.1	32
46100	3H	1070.68	210.1	33
46110	3H	1209.72	210.1	37
46101	3H	1229.06	210.1	38
46200	3H	1147.37	210.1	36
46210	3H	1286.42	210.1	40
46201	3H	1305.75	210.1	40
47000	3H	1090.02	210.1	30
47100	3H	1166.71	210.1	36
53000	2H	1201.9	210.1	34
53100	2H	1316.94	210.1	41
54000	2H	1345.94	210.1	38
54010	2H	1554.51	210.1	45
54001	2H	1583.51	210.1	46
54100	2H	1460.98	210.1	45
54110	3H	1113.37	210.1	35
54101	3H	1132.7	210.1	35
54200	2H	1576.02	210.1	48
54210	3H	1190.06	210.1	37
54201	3H	1209.39	210.1	37
55000	2H	1489.99	210.1	43
55010	3H	1132.7	210.1	32
55001	3H	1152.04	210.1	32
55020	3H	1271.74	210.1	36
55011	3H	1291.08	210.1	37
55002	3H	1310.41	210.1	37
55100	3H	1070.35	210.1	33
55110	3H	1209.39	210.1	37
55101	3H	1228.73	210.1	38
55120	3H	1348.44	210.1	41
55111	3H	1367.77	210.1	42
55102	3H	1387.11	210.1	43
55200	3H	1147.05	210.1	36
55210	3H	1286.09	210.1	40
55201	3H	1305.42	210.1	40
55220	3H	1425.13	210.1	44
55211	3H	1444.47	210.1	44
55202	3H	1463.8	210.1	45
56000	3H	1089.69	210.1	30
56010	3H	1228.73	210.1	35
56001	3H	1248.07	210.1	35
56020	3H	1367.77	210.1	39
56011	3H	1387.11	210.1	40
56002	3H	1406.44	210.1	40
56030	3H	1506.81	210.1	43
56021	3H	1526.15	210.1	44
56012	3H	1545.48	210.1	45
56003	3H	1564.82	210.1	45
56100	3H	1166.38	210.1	36
56110	3H	1305.42	210.1	40
56101	3H	1324.76	210.1	41
56120	3H	1444.47	210.1	44
56111	3H	1463.8	210.1	45
56102	3H	1483.14	210.1	45
56130	3H	1583.51	210.1	48
56121	3H	1602.84	210.1	49
56112	3H	1622.18	210.1	50
56103	3H	1641.51	210.1	50
63000	2H	1345.45	210.1	38
64000	2H	1489.49	210.1	43

### Sheet: Table S3
Table S-3. List of therapeutic antibodies analyzed in this study
Name	Bevacizumab	Nivolumab	Ramucirumab	Rituximab	Trastuzumab
Trade name	Avastin	Opdivo	Cyramza	Rituxan	Herceptin
Target	VEGF-A	PD-1	VEGFR2	CD20	HER2/neu
Type	Humanized	Human	Human	Chimeric (mouse/human)	Humanized
Isotype	IgG1	IgG4	IgG1	IgG1	IgG1
Source	CHO	CHO	Mouse NS0	CHO	CHO

### Sheet: Table S4
Table S-4. Relative abundance (%) of detected glycoforms of each therapeutic antibody
	Bevacizumab (Avastin)		Ramucirumab (Cyramza)		Trastuzumab (Herceptin)		Nivolumab (Opdivo)		Rituximab (Rituxan)
Glycan ID	HPLC	SFC-MS	HPLC	SFC-MS	HPLC	SFC-MS	HPLC	SFC-MS	HPLC	SFC-MS
23000	N.D.	0.03	N.D.	0.02	N.D.	0.08	N.D.	0.15	N.D.	0.02
24000	0.45	0.18	N.D.	0.11	N.D.	0.49	N.D.	0.22	N.D.	0.06
25000	0.53	2.67	0.88	3.01	2.49	7.82	2.39	1.4	1.29	5.1
26000	0.31	0.22	N.D.	0.42	N.D.	0.47	0.22	0.21	N.D.	0.8
27000	N.D.	0.04	N.D.	0.26	N.D.	0.13	0.05	0.15	N.D.	0.24
28000	N.D.	0.04	0.2	0.15	N.D.	0.06	0.14	0.16	0.03	0.12
29000	N.D.	N.D.	N.D.	0.03	N.D.	0.0004	N.D.	0.007	N.D.	0.009
33000	0.55	1.64	0.26	0.41	2.08	5.24	0.14	0.19	N.D.	0.41
33100	3.24	9.35	2.59	1.09	6.83	7.24	1.02	1	1.42	1.59
34000	N.D.	N.D.	N.D.	0.21	N.D.	N.D.	N.D.	N.D.	N.D.	0.14
34010	0.34	0.07	N.D.	0.27	N.D.	0.16	N.D.	0.17	N.D.	0.21
34001	N.D.	0.49	N.D.	2.52	N.D.	1.25	N.D.	1.41	N.D.	2
34100	0.27	0.71	0.79	6.57	0.76	1.35	0.24	2.63	0.95	0.83
34110	N.D.	0.006	N.D.	0.04	N.D.	0.02	N.D.	0.02	N.D.	0.04
34101/35010	N.D.	0.004	N.D.	0.13	N.D.	0.03	N.D.	0.04	N.D.	0.07
35000	N.D.	0.47	N.D.	0.08	N.D.	0.2	N.D.	0.36	N.D.	0.32
35001	N.D.	0.04	N.D.	0.86	N.D.	0.16	N.D.	0.25	N.D.	0.46
35100	0.53	0.37	0.25	1.27	N.D.	0.11	0.23	0.73	0.19	1.04
36000	N.D.	0.09	N.D.	0.45	N.D.	0.2	N.D.	0.28	N.D.	0.38
36010	N.D.	0.3	N.D.	0.66	N.D.	0.78	N.D.	0.59	N.D.	0.73
36001	N.D.	0.02	N.D.	0.47	N.D.	0.01	N.D.	0.03	N.D.	0.02
36100	N.D.	0.09	N.D.	2.06	N.D.	0.25	N.D.	0.61	N.D.	0.11
36110	N.D.	0.08	N.D.	0.05	N.D.	0.04	N.D.	0.07	N.D.	0.02
36101	N.D.	N.D.	0.41	0.07	N.D.	N.D.	N.D.	0.01	N.D.	0.03
43000	1.95	5.89	0.82	0.4	7.07	11.85	3.87	8.37	1.88	1.65
43100	83.78	54.84	22.75	18.89	54.17	31.01	63.62	45.11	38.99	27.74
44000	0.23	0.71	1.26	0.47	2.01	1.46	1.73	1.21	0.14	0.64
44010	N.D.	0.008	N.D.	0.18	N.D.	0.04	N.D.	0.06	N.D.	0.11
44001	N.D.	0.03	N.D.	0.41	N.D.	0.09	N.D.	0.16	N.D.	0.25
44100	5.02	6.32	43.39	25.42	17.75	12.58	21.19	14.41	44.79	34.34
44110	N.D.	0.07	N.D.	0.27	N.D.	0.14	N.D.	0.07	N.D.	0.08
44101	N.D.	0.41	N.D.	0.73	N.D.	0.82	N.D.	0.55	N.D.	0.12
44200	N.D.	0.11	N.D.	2.68	N.D.	0.29	N.D.	0.65	N.D.	1.17
44210	N.D.	0.01	N.D.	0.18	N.D.	0.02	N.D.	0.08	N.D.	0.11
44201	N.D.	0.53	N.D.	0.38	N.D.	0.33	N.D.	0.65	N.D.	0.38
45000	N.D.	0.13	0.61	0.68	N.D.	0.31	0.13	0.3	N.D.	0.44
45010	N.D.	0.1	N.D.	0.71	N.D.	0.8	N.D.	0.007	N.D.	0.1
45001	N.D.	0.004	N.D.	N.D.	N.D.	0.005	N.D.	0.008	N.D.	0.0008
45020	N.D.	0.78	N.D.	0.5	N.D.	0.49	N.D.	0.89	N.D.	0.53
45011	N.D.	3.24	N.D.	1.31	N.D.	1.51	N.D.	3.23	N.D.	1.54
45002	N.D.	1.06	N.D.	0.66	N.D.	0.42	N.D.	0.3	N.D.	0.1
45100	1.86	0.52	14.47	6.93	5	1.26	3.79	2.06	10.31	4.87
45110	N.D.	0.51	N.D.	0.4	N.D.	0.32	N.D.	0.62	N.D.	0.4
45101	N.D.	0.02	0.62	0.64	N.D.	0.03	N.D.	0.03	N.D.	0.06
45120	N.D.	0.02	N.D.	0.01	N.D.	0.008	N.D.	0.01	N.D.	0.006
45111	N.D.	0.02	N.D.	0.008	N.D.	0.028	N.D.	0.02	N.D.	0.008
45102	N.D.	0.005	N.D.	0.01	N.D.	0.005	N.D.	0.01	N.D.	0.009
45200/54200	N.D.	0.32	N.D.	0.51	N.D.	0.25	N.D.	0.07	N.D.	0.08
45210	N.D.	0.78	N.D.	0.28	N.D.	0.47	N.D.	0.54	N.D.	0.39
45201	N.D.	0.01	N.D.	0.26	N.D.	0.005	N.D.	0.03	N.D.	N.D.
46000	N.D.	0.01	N.D.	0.29	N.D.	0.04	N.D.	0.05	N.D.	0.12
46010	N.D.	0.02	N.D.	0.61	N.D.	0.02	N.D.	0.03	N.D.	0.05
46001	N.D.	N.D.	N.D.	N.D.	N.D.	0.33	N.D.	0.09	N.D.	0.15
46100	N.D.	0.01	N.D.	0.31	N.D.	0.04	N.D.	0.1	N.D.	0.04
46110	N.D.	0.07	4.13	1.08	N.D.	0.07	N.D.	0.08	N.D.	0.06
46101	N.D.	0.01	N.D.	0.64	N.D.	0.008	N.D.	0.009	N.D.	0.009
46200	N.D.	0.007	N.D.	0.43	N.D.	0.009	N.D.	0.01	N.D.	0.01
46210/55210	N.D.	0.02	N.D.	0.04	N.D.	0.03	N.D.	0.03	N.D.	0.03
46201	N.D.	0.04	N.D.	0.19	N.D.	0.1	N.D.	0.11	N.D.	0.16
47000	N.D.	0.07	0.18	0.3	N.D.	0.25	N.D.	0.05	N.D.	0.22
47100	N.D.	0.14	3.92	0.97	N.D.	0.11	N.D.	0.25	N.D.	0.2
53000	N.D.	N.D.	N.D.	0.08	N.D.	0.39	N.D.	0.2	N.D.	0.08
53100	0.62	1.71	N.D.	0.39	1.83	2.75	0.95	2	N.D.	2.27
54000	N.D.	0.005	N.D.	0.21	N.D.	0.05	N.D.	0.06	N.D.	0.06
54010	N.D.	N.D.	N.D.	0.07	N.D.	0.0009	N.D.	0.003	N.D.	0.003
54001	N.D.	0.001	N.D.	0.06	N.D.	0.001	N.D.	0.003	N.D.	0.003
54100	N.D.	0.1	N.D.	N.D.	N.D.	0.21	0.31	0.23	N.D.	N.D.
54110	N.D.	0.2	N.D.	0.11	N.D.	0.11	N.D.	0.23	N.D.	0.11
54101/55010	N.D.	0.02	N.D.	N.D.	N.D.	0.02	N.D.	N.D.	N.D.	N.D.
54210	N.D.	0.07	N.D.	0.01	N.D.	0.06	N.D.	0.04	N.D.	0.05
55000	N.D.	0.002	N.D.	0.18	N.D.	0.02	N.D.	0.02	N.D.	0.06
55001	N.D.	3.99	N.D.	2.76	N.D.	3.27	N.D.	4.16	N.D.	2.96
55020	N.D.	0.05	N.D.	0.002	N.D.	0.008	N.D.	0.005	N.D.	0.002
55011	N.D.	0.004	N.D.	0.02	N.D.	0.006	N.D.	0.005	N.D.	0.02
55002	N.D.	0.05	N.D.	0.32	N.D.	0.09	N.D.	0.16	N.D.	0.31
55100	N.D.	0.02	N.D.	0.52	N.D.	0.08	N.D.	0.02	N.D.	0.05
55110	N.D.	0.05	N.D.	0.32	N.D.	0.05	N.D.	0.04	N.D.	0.04
55101/56010	N.D.	0.01	N.D.	0.46	N.D.	0.007	N.D.	0.01	N.D.	0.008
55120	N.D.	0.06	N.D.	0.36	N.D.	0.15	N.D.	0.18	N.D.	0.28
55111/56020	N.D.	0.08	N.D.	0.21	N.D.	0.15	N.D.	0.16	N.D.	0.19
55102/56011	N.D.	0.007	N.D.	0.04	N.D.	0.03	N.D.	0.05	N.D.	0.05
55200	N.D.	0.02	N.D.	0.17	N.D.	0.007	N.D.	0.02	N.D.	0.007
55220	N.D.	0.001	N.D.	0.02	N.D.	0.006	N.D.	0.004	N.D.	0.01
55202/56111	N.D.	0.04	N.D.	0.75	N.D.	0.11	N.D.	0.21	N.D.	0.38
56000	N.D.	0.04	N.D.	0.16	N.D.	0.07	N.D.	0.02	N.D.	0.1
56001	N.D.	0.008	N.D.	0.1	N.D.	0.01	N.D.	0.009	N.D.	0.007
56002	N.D.	0.0003	N.D.	0.005	N.D.	0.003	N.D.	0.003	N.D.	0.004
56030	N.D.	0.0009	N.D.	0.02	N.D.	0.007	N.D.	0.009	N.D.	0.02
56021	N.D.	0.001	N.D.	0.09	N.D.	0.006	N.D.	0.01	N.D.	0.01
56012	N.D.	0.0007	N.D.	0.06	N.D.	0.001	N.D.	0.003	N.D.	0.007
56003	N.D.	0.0003	N.D.	0.11	N.D.	0.0009	N.D.	0.001	N.D.	0.002
56100	N.D.	0.22	1.06	0.58	N.D.	0.082	N.D.	0.24	N.D.	0.18
56110	N.D.	0.06	N.D.	0.25	N.D.	0.16	N.D.	0.17	N.D.	0.23
56101	N.D.	0.05	N.D.	0.13	N.D.	0.12	N.D.	0.08	N.D.	0.12
56120	N.D.	0.0007	N.D.	0.02	N.D.	0.003	N.D.	0.004	N.D.	0.008
56102	N.D.	0.06	N.D.	1.39	N.D.	0.2	N.D.	0.38	N.D.	0.8
56130	N.D.	0.03	N.D.	0.7	N.D.	N.D.	N.D.	0.19	N.D.	0.4
56121	N.D.	0.0001	N.D.	0.006	N.D.	0.0007	N.D.	0.002	N.D.	0.0009
56112	N.D.	0.0002	N.D.	0.06	N.D.	0.0006	N.D.	0.002	N.D.	0.003
56103	N.D.	0.0001	N.D.	0.003	N.D.	0.0002	N.D.	0.004	N.D.	0.007
63000	N.D.	0.008	N.D.	0.24	N.D.	0.11	N.D.	0.11	N.D.	0.16
64000	N.D.	0.0003	N.D.	0.1	N.D.	0.01	N.D.	0.02	N.D.	0.05
										N.D.: not detected
